# Single cell RNA sequencing reveals immunomodulatory effects of stem cell factor and granulocyte colony-stimulating factor treatment in the brains of aged APP/PS1 mice

**DOI:** 10.1101/2024.05.09.593359

**Authors:** Robert S. Gardner, Michele Kyle, Karen Hughes, Li-Ru Zhao

## Abstract

Alzheimer’s disease (AD) leads to progressive neurodegeneration and dementia. AD primarily affects older adults with neuropathological changes including amyloid-beta (Aβ) deposition, neuroinflammation, and neurodegeneration. We have previously demonstrated that systemic treatment with combined stem cell factor (SCF) and granulocyte colony-stimulating factor (G-CSF) (SCF+G-CSF), reduces Aβ load, increases Aβ uptake by activated microglia and macrophages, reduces neuroinflammation, and restores dendrites and synapses in the brains of aged APPswe/PS1dE9 (APP/PS1) mice. However, the mechanisms underlying SCF+G-CSF-enhanced brain repair in aged APP/PS1 mice remain unclear. This study used a transcriptomic approach to identify potential mechanisms by which SCF+G-CSF treatment modulates microglia and peripheral myeloid cells to mitigate AD pathology in the aged brain. After injections of SCF+G-CSF for 5 consecutive days, single-cell RNA sequencing was performed on CD11b^+^ cells isolated from the brains of 28-month-old APP/PS1 mice. The vast majority of cell clusters aligned with transcriptional profiles of microglia in various activation states. However, SCF+G-CSF treatment dramatically increased a cell population showing upregulation of marker genes related to peripheral myeloid cells. Flow cytometry data also revealed an SCF+G-CSF-induced increase of cerebral CD45^high^/CD11b^+^ active phagocytes. SCF+G-CSF treatment robustly increased the transcription of genes implicated in immune cell activation, including gene sets that regulate inflammatory processes and cell migration. Expression of S100a8 and S100a9 were robustly enhanced following SCF+G-CSF treatment in all CD11b^+^ cell clusters. Moreover, the topmost genes differentially expressed with SCF+G-CSF treatment were largely upregulated in S100a8/9-positive cells, suggesting a well-conserved transcriptional profile related to SCF+G-CSF treatment in resident and peripherally derived CD11b^+^ immune cells. This S100a8/9-associated transcriptional profile contained notable genes related to pro-inflammatory and anti-inflammatory responses, neuroprotection, and Aβ plaque inhibition or clearance. Altogether, this study reveals immunomodulatory effects of SCF+G-CSF treatment in the aged brain with AD pathology, which will guide future studies to further uncover the therapeutic mechanisms.
