## Supplemental Data File 3 for "Single cell RNA sequencing reveals immunomodulatory effects of stem cell factor and granulocyte colony-stimulating factor treatment in the brains of aged APP/PS1 mice"

### Sheet: Shared DEGs across cell types
Gene	Log2 Ratio (SCF+G-CSF vs. Vehicle) in MG-sig Clusters	FDR-Corrected P Value (SCF+G-CSF vs. Vehicle) in MG-sig Clusters	Log2 Ratio (SCF+G-CSF vs. Vehicle) in Mye-sig Clusters	FDR-Corrected P Value (SCF+G-CSF vs. Vehicle) in Mye-sig Clusters
S100a9	7.78044	< 1.0E-300	2.36443	3.36636e-100
S100a8	7.15605	< 1.0E-300	2.67432	2.71052e-104
Ifitm1	6.45769	1.10884e-145	4.06422	5.36205e-70
Retnlg	6.55345	4.90036e-114	2.35134	3.52276e-32
S100a6	2.93741	2.27857e-64	1.77796	3.15925e-22
Lcn2	7.25705	4.33602e-127	3.6391	4.1102e-53
S100a11	1.924	2.38406e-28	1.37413	8.07463e-41
Wfdc21	11.0008	1.29867e-51	3.49325	2.2561e-51
Hp	4.89235	1.03013e-34	1.76082	3.86019e-61
Anxa1	5.15862	1.05261e-28	2.24453	4.26267e-29
Lrg1	9.331	1.99002e-16	4.0338	2.90533e-57
Slpi	2.7772	6.63908e-17	1.35819	1.07899e-28
Pglyrp1	4.10085	1.14962e-12	1.47963	1.34461e-16
Ifitm6	3.83305	4.33404e-21	3.17965	4.28427e-16
G0s2	1.4864	4.52856e-07	1.75984	7.30203e-22
Ngp	6.7003	1.11141e-79	2.04701	3.15387e-10
Mmp9	6.28795	9.06873e-11	1.27163	8.70894e-12
Mcemp1	1.34859	0.00698367	1.62596	3.32776e-11
Clec4e	2.33811	5.57504e-06	1.66426	2.5424e-09
Asprv1	7.31889	3.448e-12	3.18991	2.85578e-15
Mmp8	3.8822	9.96982e-06	2.41624	7.13324e-12
Glipr2	1.7647	0.00187195	2.15921	6.03449e-11
Mgst1	1.07816	0.00132071	1.10711	3.92252e-05
Hdc	6.90734	9.51926e-05	1.02794	3.9322e-07
Chil1	6.96888	0.00023626	3.99037	1.36315e-13
Cd24a	5.23399	6.96862e-06	1.11097	2.13596e-05
Stfa2l1	7.99812	1.08044e-06	1.81777	1.47452e-08
Il1r2	1.87213	0.000905615	2.12942	2.14085e-08
Igfbp6	1.61919	2.01074e-07	5.0353	1.09992e-11
Trem3	6.21815	7.79977e-05	1.10351	2.059e-05
Cd177	7.24865	6.42288e-06	2.96276	5.72786e-08
Upp1	6.78008	0.00596175	5.08741	2.57161e-09
Slfn4	3.74515	8.62282e-07	1.32722	4.87143e-05
Mrgpra2b	5.74131	0.00587184	3.63771	2.74828e-08
Mapk13	7.00088	0.00023512	3.785	1.31154e-07
Prok2	7.06268	9.64099e-05	14.6331	3.54515e-08
Ly6g	7.02574	0.00236236	1.61977	2.93924e-05
Arg2	6.10463	0.00962556	1.45573	2.09544e-05
Cstdc4	5.348	5.24134e-10	1.52996	0.000499699
Saa3	2.52193	1.78528e-14	7.22977	4.3319e-06
Ltf	6.56854	9.62367e-17	1.71274	0.000230648
Stfa1	8.15358	3.24532e-09	3.19145	1.60017e-05
Mrgpra2a	5.84665	0.00941193	5.22819	5.14664e-06
Cstdc5	6.05885	3.85241e-11	5.55969	3.18766e-05
Stfa2	6.97046	0.00146797	14.8179	0.000154162
Tox2	-1.04141	1.44592e-05	-9.85942	7.50142e-05
Hbb-b1	-5.26842	0.000200753	-17.1929	7.50142e-05
Hbb-bs	-4.94789	0.000201509	-16.7898	7.50142e-05
